# Identification and characterization of the T cell receptor (TCR) repertoire of the Cynomolgus macaque (*Macaca Fascicularis*)

**DOI:** 10.1101/2022.03.30.486315

**Authors:** Swati Jaiswal, Shayla Boyce, Sarah K. Nyquist, Tasneem Jivanjee, Samira Ibrahim, Joshua D. Bromley, G. James Gatter, Hannah P. Gideon, Kush V. Patel, Sharie Keanne C. Ganchua, Bonnie Berger, Sarah M. Fortune, JoAnne L. Flynn, Alex K. Shalek, Samuel M. Behar

## Abstract

**Background:** Non-human primates (NHP) are desirable as animal models of human disease because they share behavioral, physiological, and genomic traits with people. Hence, NHP recapitulate manifestations of disease not observed in other animal species. The *Macaca fascicularis* (i.e., Cynomolgus macaque) is an NHP species extensively used for biomedical research, but the TCR repertoire hasn’t been characterized yet.

**Result:** We used the genomic sequences to design primers to identify the expressed TCR repertoire by single cell RNAseq. The data analysis from 22 unique samples were used to assign a functional status to each TCR genes. We identified and analyzed the TRA/D, TRB and TRG loci of the Cynomolgus macaque.

**Conclusion:** The genomic organization of the Cynomolgus macaque has great similarity with *Macaca mulatta* (i.e., Rhesus macaque) and they shared >90% sequence similarity with the human TCR repertoire. These data will facilitate the analysis of T cell immunity in Cynomolgus macaques.
