## Supplementary material for "Identification and characterization of the T cell receptor (TCR) repertoire of the Cynomolgus macaque (*Macaca Fascicularis*)": Table S1.xlsx

### Sheet: TRAV 
order	Final name	status	L1	L2	Exon	L1-part1	L2-part2	V exon	V exon DNA
1	TRAV1-1	F	Y	Y	Y	MWGAFLLYVSMKMGG	TA	GQSLEQPSEVTAVEGAIVQINCTYQTSRFDGLSWYQQHDGGALTFLSYNALDGLEERGHFSSFLSRSDSYGYLLLQELQMKDSASYF CAVR	GGACAAAGCCTTGAGCAGCCCTCTGAAGTGACAGCTGTGGAAGGAGCCATTGTCCAGATAAACTGCACGTACCAGACATCTAGGTTTGATGGGCTGTCTTGGTACCAGCAACATGATGGCGGAGCACTCACATTTCTTTCTTACAATGCTCTGGATGGTTTGGAGGAGAGAGGTCATTTTTCTTCATTCCTTAGTCGCTCTGATAGTTATGGTTACCTCCTTCTACAGGAGCTCCAGATGAAAGACTCTGCCTCTTACTTCTGTGCTGTGAGAGA
2	TRAV1-2	F	Y	Y	Y	MWGAFLLYISMKMGG	TT	GQNIDQPTEMTAMEGVIVQINCTYQTSGFNGLSWYQQHDGEAPTLLSYNVLDGLEEKGRFSSFLSNSKRYSYLLLKELQMKDSASYL CAVR	GGACAAAACATTGACCAGCCCACTGAGATGACAGCTATGGAAGGAGTCATTGTCCAGATCAACTGCACGTACCAGACGTCTGGGTTCAATGGGCTGTCCTGGTACCAGCAACATGATGGCGAAGCACCCACACTTCTCTCTTACAATGTTCTGGATGGTTTGGAGGAGAAAGGTCGTTTTTCTTCATTCCTTAGTAACTCGAAAAGGTACAGTTACCTCCTTTTGAAGGAGCTCCAGATGAAAGACTCTGCCTCTTACCTCTGTGCTGTGAGAGA
3	TRAV2	F	Y	Y	Y	MALQSTLGTVWLGLLLNSLW	LVAES	KDQVFQPSTVASSEGAMVEIFCNHSVSNAYNFFWYLHFPGCAPRLLVKGSKPSQQGRYNMTYERFSSSLLILQVREADAAVYY CAVE	AAGGACCAAGTGTTTCAGCCTTCCACAGTGGCATCTTCGGAGGGAGCCATGGTGGAAATCTTCTGTAATCACTCTGTGTCCAATGCTTACAACTTCTTCTGGTACCTTCACTTCCCGGGATGTGCACCAAGACTCCTTGTTAAGGGCTCAAAGCCTTCTCAGCAGGGACGATACAACATGACCTATGAACGATTCTCTTCATCGCTGCTCATCCTCCAGGTGCGGGAGGCAGATGCTGCTGTTTACTACTGTGCTGTGGAGGA
4	TRAV3	F	Y	Y	Y	MASARISTLAMLFTLS	G GLR	AQLVTQPEDQVTVAEGNPLTVKCTYSVSGNPYLFWYVQCPNQGLQFLLKYITGDNLVKGSYGFEAEFNKSQTSFHLKKPSALVSDSALYF CAVRD	GCTCAGTTGGTGACTCAGCCAGAAGATCAGGTCACGGTCGCCGAAGGGAATCCTCTGACTGTGAAATGCACCTATTCAGTCTCTGGAAACCCTTATCTTTTTTGGTATGTTCAATGCCCCAACCAAGGCCTCCAGTTCCTTCTGAAATACATCACGGGGGACAACCTGGTTAAAGGCAGCTATGGCTTTGAAGCTGAATTTAACAAGAGCCAAACCTCTTTCCACCTGAAGAAACCATCTGCCCTTGTGAGCGACTCCGCTTTGTACTTCTGTGCTGTGAGAGACA
5	TRAV4	F	Y	Y	Y	MRQVARVIVFLTLSEL	TLS	SLAKTTQPISMDSYEGQEVNITCNHNDIATSDYIMWYQQFPNQGPRFIIQGYKANIANEVASLFIPTDRKSSTLSLPRVALSDTAVYY CLVGD	CTTGCTAAGACCACCCAGCCCATCTCCATGGACTCATATGAAGGACAAGAAGTGAACATAACCTGTAACCACAACGACATTGCTACAAGTGATTATATCATGTGGTACCAACAGTTTCCCAACCAAGGACCACGATTTATTATTCAAGGATACAAGGCAAACATTGCAAATGAAGTGGCCTCCTTGTTTATCCCCACCGACAGAAAGTCCAGCACTCTGAGCCTGCCCCGGGTTGCCCTGAGTGACACTGCTGTGTACTACTGCCTCGTGGGTGACA
6	TRAV5	F	Y	Y	Y	MKTLTGSLFLFLWLQLD	C MSR	GEDVEQSLFLSVREGDISVINCTYTDSSSTYLYWYKQEPGAGLQLLTYILSNTDLKQDQRLTVLLNKKDKHLSLCIADTQTEDSAIYF CAES	GGAGAGGATGTGGAGCAGAGTCTTTTCCTGAGTGTCCGAGAGGGAGACATCTCCGTTATAAACTGCACTTACACGGACAGTTCCTCCACCTACTTATATTGGTATAAGCAAGAACCTGGAGCAGGTCTCCAGTTGCTGACATATATTCTTTCAAATACGGACCTGAAACAAGACCAAAGACTCACGGTTCTATTGAATAAGAAGGATAAACATCTGTCTCTGTGCATCGCAGACACCCAGACTGAGGACTCAGCTATCTACTTCTGTGCAGAGAGTA
7	TRAV6	F	Y	Y	Y	MEPFLGGVLLILWLQVD	W VK	SQKIEQNSEALNIQEGKTATLTCNYTNYSPSYLQWYRQDPGRGPVFLLLIRENEKEKWKERLKVTFDTTLKQSLFHITASQPADSATYL CALD	AGCCAAAAGATAGAACAGAATTCCGAGGCCCTGAACATTCAGGAGGGCAAAACGGCCACCCTGACCTGCAACTACACAAACTATTCTCCATCATACTTACAGTGGTACCGACAAGATCCAGGAAGAGGCCCTGTTTTCTTGCTACTCATACGTGAAAATGAGAAAGAAAAATGGAAAGAAAGACTGAAGGTCACCTTTGATACCACTCTTAAACAGAGTTTGTTTCATATCACAGCCTCCCAGCCTGCAGACTCAGCTACCTACCTCTGTGCTCTAGACA
8	TRAV8-1	P*	Y	Y	Y	MLLLLIPVLGMIFALS	G DAR	AQSVSQHNHHVILSKGASLELGCNYSYGGTVNLFWYA*HPGQDLLFLLKYLSGDPLVKDIKGFEAEFMKSRFFFNLRKPSGQWSDTAEYF CAVN	GCCCAGTCTGTAAGCCAGCATAACCACCATGTGATTCTCTCTAAAGGGGCCTCACTGGAGTTGGGATGCAACTATTCCTATGGTGGAACTGTTAATCTCTTCTGGTATGCCTAGCACCCTGGTCAAGACCTTCTGTTTCTCCTCAAGTACCTTTCAGGGGACCCATTGGTTAAAGACATCAAAGGCTTTGAGGCTGAATTTATGAAGAGTAGATTCTTCTTTAACCTGAGGAAACCCTCTGGGCAGTGGAGTGACACGGCTGAGTACTTCTGTGCCGTGAATGC
9	TRAV8-2	F	Y	Y	Y	MLLLLVLVLEVIFTL	G GTR	AQSVTQLDSQVSVSEGVPVLLRCNYSSSFSPYLFWYVQYPNQGLQLLLKYTSGTTLVKGINGFEAEFKKSETSFHLTKASAHVSDAAEYF CAVN	GCCCAGTCTGTGACCCAGCTTGACAGCCAAGTCTCTGTCTCTGAAGGAGTCCCTGTGCTGCTGAGGTGCAACTACTCATCGTCTTTTTCACCATATCTCTTCTGGTACGTGCAATACCCCAACCAAGGACTCCAGCTTCTCCTGAAGTACACATCAGGGACAACCCTGGTTAAAGGCATCAACGGTTTCGAGGCTGAATTTAAAAAGAGTGAAACCTCCTTCCACCTGACGAAAGCCTCAGCCCATGTGAGCGACGCGGCTGAGTACTTCTGTGCTGTGAATGA
10	TRAV8-3	F	Y	Y	Y	MLLLLVPVLEVIFTL	G GTR	AQSVTQLDSQVSVSEGVPVLLRCNYSSSFSPNLFWYVQYPNQGLQLLLKYISGTTLVKGINGFEAEFKKSETSFHLTKASAHVSDAAEYF CAVSD	GCCCAGTCTGTGACCCAGCTTGACAGCCAGGTCTCTGTCTCTGAAGGAGTCCCTGTGCTGCTGAGGTGCAACTACTCATCGTCTTTTTCACCAAATCTCTTCTGGTATGTGCAATACCCCAACCAAGGTCTCCAGCTTCTCCTGAAGTACATATCAGGGACCACGCTGGTTAAAGGCATCAATGGTTTTGAGGCTGAATTTAAGAAGAGTGAAACCTCCTTCCACCTGACGAAAGCCTCAGCCCATGTGAGCGACGCGGCTGAGTACTTCTGTGCTGTGAGTGAC
11	TRAV8-4	F	Y	Y	Y	MLLVFIPLLGIHFVL	R TAR	AQSVTQPDIHITVSEGASLELRCNYSYGATPSLFWYVQSPGQGLQLLLKYFSGDTVVQGIKGFEAEFKRSQYSFNLRKPSVHWSDAAEYF CAAG	GCCCAGTCAGTGACCCAGCCTGATATCCATATCACTGTCTCTGAAGGAGCCTCACTGGAGTTGAGATGTAACTATTCCTATGGGGCAACACCTTCTCTCTTCTGGTATGTCCAGTCCCCCGGCCAAGGCCTCCAGCTGCTCCTGAAGTACTTTTCAGGAGACACTGTGGTTCAAGGCATTAAAGGCTTTGAGGCTGAATTTAAGAGGAGTCAATATTCCTTCAACCTGAGGAAACCCTCTGTGCATTGGAGTGATGCTGCTGAGTACTTCTGTGCTGCAGGTGC
12	TRAV8-5	F	Y	Y	Y	MLLLLVPVLEVIFTL	G GTR	AQSVTQLDSQVPVFEEAPVLLRCNYSSSSVSVYLFWYVQYPNQGLRLLLKYLSGPTLVKGINGFEAEFKKSETSFHLRKPSAHISDTAEYF CAVS	GCCCAGTCTGTGACCCAGCTTGACAGCCAAGTCCCTGTCTTTGAAGAAGCCCCTGTGCTGCTGAGGTGCAACTACTCATCATCGTCTGTTTCAGTGTATCTCTTCTGGTATGTGCAATACCCCAACCAAGGACTCCGGCTTCTCCTGAAGTATTTATCAGGACCCACCCTGGTTAAAGGCATCAATGGTTTTGAGGCTGAATTTAAGAAGAGTGAAACTTCCTTCCACTTGAGGAAACCCTCAGCCCATATAAGCGACACGGCTGAGTACTTCTGTGCTGTGAGTGA
13	TRAV8-6	P	N	N	Y	N/A	N/A	PSVTQPDVHVAVSEGAPLELRCNYY*SSVPPHLF*YVQYPSQGLQLLLKYISGIVVSGINGFESEFRKNENSFLPRKPSSHWNDTLSTSVLSP	GCCCAGTGTGACCCAGCCTGACGTTCATGTCGCTGTCTCTGAAGGAGCCCCTCTGGAGCTGAGGTGCAACTATTATTGATCTTCTGTTCCACCACATCTTTTCTGATATGTGCAATACCCCAGCCAAGGACTCCAGCTTCTCCTGAAGTACATATCAGGAATTGTTGTTTCAGGAATTAATGGTTTTGAGTCTGAATTTAGGAAGAATGAAAACTCCTTCCTCCCAAGGAAACCCTCATCCCATTGGAACGACACGCTGAGTACTTCTGTGCTGAGTCCCG
14	TRAV8-7	F	Y	Y	Y	MLLVVILLLGMFFTL	R GTR	AQSVTQLDGHIIVSERDPLELKCNYSYSGIPSLFWYVQYPSQSLELLLKDLSGATQVKGIKGFEAEFKKSETSFYLRKPSAHVSDAAEYF CAVSD	GCCCAGTCGGTGACCCAGCTTGATGGCCACATCATTGTCTCTGAAAGAGACCCTCTGGAACTGAAGTGCAACTATTCCTATAGTGGAATTCCTTCTCTCTTCTGGTATGTCCAATACCCCAGCCAAAGCCTTGAGCTTCTCCTCAAGGACCTATCAGGGGCCACCCAGGTTAAAGGCATCAAAGGTTTTGAGGCTGAATTTAAGAAGAGCGAAACCTCCTTCTACCTGAGGAAGCCATCAGCCCATGTGAGCGATGCTGCTGAGTACTTCTGTGCTGTGAGTGAC
15	TRAV9-1	F	Y	Y	Y	MNSFPGSVIALFLMF	G GIN	GDSVVQTEGQVLLSEGDSLIVNCSYESTQYPSLFWYVQYPGEGLQLLLKAMKFNDKESNKGFEATYRKETTSFHLEKDSVQESDSAVYF CALS	GGAGATTCAGTGGTCCAGACAGAAGGCCAAGTGCTCCTCTCTGAAGGGGATTCCCTGATTGTGAACTGCTCCTATGAAAGCACACAGTACCCTTCCCTTTTCTGGTATGTCCAATATCCTGGAGAAGGTCTACAGCTCCTCCTGAAAGCCATGAAGTTCAATGACAAGGAAAGCAACAAAGGTTTTGAAGCCACATACCGTAAAGAAACCACTTCTTTCCACTTGGAGAAGGACTCAGTTCAAGAGTCAGACTCAGCTGTGTACTTCTGTGCTCTGAGTGA
16	TRAV9-2	F	Y	Y	Y	MNCSPGLVSVILLLL	G RTR	GDSVTQMEGPVTLSERAFLTINCTYTATGYPSLFWYVQYPGEGPQLLLKAAKTDEKGSNKGFEATYRKETTSFHLKKDSVQESDSAVYF CALS	GGAGATTCAGTGACCCAGATGGAAGGGCCAGTGACTCTCTCAGAAAGGGCCTTCCTGACTATAAACTGCACGTACACAGCCACAGGATATCCTTCCCTTTTCTGGTATGTCCAATATCCTGGAGAAGGTCCACAGCTCCTCCTGAAAGCCGCGAAGACTGATGAGAAGGGAAGCAACAAAGGTTTTGAAGCCACATACCGTAAAGAAACCACTTCTTTCCACTTGAAGAAAGACTCAGTTCAAGAGTCAGATTCAGCTGTGTACTTCTGTGCTCTGAGTGA
17	TRAV10	F	Y	Y	Y	MKKRLRTCLVILWLYFY	R GSG	KNQVEQSPQSLIILEGKNCTLQCNYTVSPFSNLRWYKQDTGKGPISLTIMTFSENTKSNGRYTATLDADTKQSSLHITAAQLSDSASYI CVVS	AAAAACCAAGTGGAGCAGAGTCCTCAGTCCCTGATCATCCTAGAGGGAAAGAACTGCACTCTTCAATGCAATTATACAGTGAGCCCCTTCAGCAACTTAAGGTGGTATAAGCAAGATACTGGGAAAGGTCCCATTTCCCTGACAATCATGACTTTCAGTGAGAACACAAAGTCGAATGGAAGGTACACAGCAACTCTGGATGCAGACACCAAGCAAAGCTCTCTGCACATCACAGCCGCCCAGCTCAGCGATTCAGCCTCCTACATCTGTGTGGTGAGCG
18	TRAV11-1	F*	Y	Y	Y	MEKPLGVSFLIFSWQLC	S AHL	GLPKCWDYRREPPRPAMHAILNCTYQVRTLFNFHWFLQDPGRGFVSLTLIQSSQKEQGDKYFQELLGKEKFYSVWNLPLSHPGDSVTYF CAL	GGCCTCCCAAAGTGCTGGGATTACAGGCGTGAGCCACCACGCCCGGCTATGCATGCCATTCTTAATTGTACTTATCAGGTGAGAACACTCTTCAATTTCCACTGGTTCCTGCAGGATCCAGGGAGAGGATTTGTGTCTTTGACCTTAATTCAATCAAGCCAGAAGGAGCAAGGAGACAAATACTTTCAAGAACTGCTTGGAAAAGAGAAGTTTTATAGTGTTTGGAATCTCCCACTCTCTCATCCTGGAGATTCAGTCACCTACTTCTGTGCTTTG
19	TRAV11-2	ORF*	N	N	Y	N/A	N/A	GLPKCWDYRREPPRPAMHAILNCTYQVRTLFNFHWFLQDPGRGFVSLTLIQSSQKEQGDKYFQELLGKEKFYSVWNLPLSHPGDSVTYF CAL	ATGCATGCCATTCTTAATTGTACTTATCAGGTGAGAACACTCTTCAATTTCCACTGGTTCCTGCAGGATCCAGGGAGAGGATTTGTGTCTTTGACCTTAATTCAATCAAGCCAGAAGGAGCAAGGAGACAAATACTTTCAAGAACTGCTTGGAAAAGAGAAGTTTTATAGTGTTTGGAATCTCCCACTCTCTCATCCTGGAGATTCAGTCACCTACTTCTGTGCTTTG
20	TRAV11-3	P*	Y	Y	Y	MKKALGVSFLIFSWELC	W VNR	LHTPEQSPSFLSIQEGMHAILNCTYHETMLVNFYWFQQDPGKRPVSLTIIQ*SQKEQRNKLYRTAWKREVL*CLEYPDLSSWRFSHLLL CFA	CTACATACGCCGGAGCAGAGTCCTTCATTCCTGAGTATCCAGGAAGGAATGCATGCCATTCTTAATTGTACTTACCATGAGACAATGCTCGTCAACTTCTACTGGTTCCAGCAGGATCCTGGGAAAAGACCTGTGTCTTTGACCATAATTCAATGAAGCCAGAAAGAGCAGAGAAACAAACTTTATAGAACTGCTTGGAAAAGAGAAGTTTTATAGTGTTTGGAATATCCCGACCTCTCATCCTGGAGATTCAGCCACCTACTTCTGTGCTTTGCAG
21	TRAV12-1	F	Y	Y	Y	MMKSLRVLLVILWLQLS	W VWSQ	QKEVEQDPGPFSVPEGATVTFNCTYSNSASQSFFWYRQDSRKEPKLLMSVYSSGNEDGRFTAQLNRASQYISLLIRDSQLSDSATYL CAVR	CAGAAGGAGGTGGAGCAGGATCCTGGACCCTTCAGTGTTCCAGAGGGAGCCACTGTCACTTTCAACTGCACTTACAGCAACAGTGCTTCCCAGTCTTTCTTCTGGTACAGACAGGATTCCAGGAAAGAACCTAAGTTGCTGATGTCTGTATACTCCAGTGGTAACGAAGATGGAAGGTTTACAGCACAGCTCAATAGAGCCAGCCAGTATATTTCCCTGCTCATCAGAGACTCCCAGCTCAGTGATTCAGCCACCTACCTCTGTGCAGTGCGTA
22	TRAV12-2	F	Y	Y	Y	MKSLRVLLVILWLQLS	W VWS	QQKVEQNSGPLNVPEGAIASLNCTYSDSGSQSFFWYRQYSGQSPELLMSTYSSGDKEDGRFTAQLDRASQYVSLLIRDSQLSDSATYL CAVN	CAACAGAAGGTGGAGCAGAATTCTGGACCCCTCAATGTTCCAGAGGGAGCCATTGCCTCTCTCAACTGCACTTATAGTGACAGTGGTTCTCAGTCCTTCTTCTGGTACAGACAATATTCTGGGCAAAGCCCTGAGTTGCTAATGTCCACATACTCAAGTGGTGACAAAGAAGATGGAAGATTTACAGCACAGCTCGATAGAGCCAGCCAGTATGTTTCTCTGCTCATCAGAGACTCCCAGCTCAGTGATTCAGCCACCTACCTCTGTGCCGTGAACA
23	TRAV12-3	F	Y	Y	Y	MMKSLRVLLVILWLQLS	W VWSQ	QKEVEQNPGPLSVPEGATASLNCTYSNSAFQYFMWYRQYSRKGPQLLIYIYSSGNKEDGRFTAQVDKSSKYISLFIRDSQPSDSATYF CAMS	CAGAAGGAGGTGGAGCAGAATCCTGGACCCCTCAGTGTTCCAGAGGGAGCCACTGCCTCTCTCAACTGCACTTACAGCAACAGTGCTTTTCAATACTTCATGTGGTACAGACAGTATTCCAGAAAAGGCCCTCAGTTGCTGATTTACATATACTCCAGTGGTAACAAAGAAGATGGAAGGTTTACAGCACAGGTCGATAAATCCAGCAAGTATATTTCCTTGTTCATCAGAGACTCACAGCCCAGTGATTCAGCCACCTACTTCTGTGCAATGAGCG
24	TRAV13-1	F	Y	Y	Y	MTSIRAVFIFLWLQLD	SVN	GENVEQHPSTLSVQEGDSSVIKCTYSDSASNYFPWYKQELGKGPQFIIDIRSNAHEKKNQRITVLLNKTAKHFSLHITETQPGDSAVYF CAAS	GGAGAGAATGTGGAGCAGCATCCTTCAACCCTGAGTGTCCAGGAGGGAGACAGCTCCGTTATCAAGTGTACTTATTCAGACAGTGCCTCAAACTACTTCCCTTGGTATAAGCAAGAACTTGGAAAAGGACCTCAGTTCATTATAGACATTCGTTCAAATGCGCATGAAAAGAAAAACCAAAGAATTACTGTTTTATTGAACAAGACAGCCAAACATTTCTCTCTGCACATCACAGAGACCCAACCGGGAGACTCAGCTGTCTACTTCTGCGCAGCGAGTA
25	TRAV13-2	F	Y	Y	Y	MACIRASFMYLWLQLD	W VSR	GESVGLHLPTVTVQEGDNSVINCTYSDSASDYFLWYKQESGKGPQSIMDIRSNMAKRQGQRLTVLLNKTMKHLSLQIAATEPGDSAVYF CAEN	GGAGAGAGTGTGGGGCTGCATCTTCCTACCGTGACTGTTCAGGAGGGAGATAACTCTGTTATCAACTGTACTTATTCAGACAGTGCCTCAGACTACTTCCTTTGGTACAAGCAAGAATCTGGAAAAGGTCCTCAATCCATTATGGACATCCGTTCAAATATGGCTAAGAGGCAAGGCCAAAGACTCACCGTTTTATTGAATAAGACAATGAAACATCTCTCTCTGCAAATTGCAGCTACTGAACCTGGAGACTCAGCTGTCTACTTCTGTGCAGAGAATA
26	TRAV14-1	P*	Y	Y	Y	MLLSSCLRVVTASMWL	ESGF	C*QATQVKPSVLVHEKEAVTLDCNYDTSAGSYSLFWYK*PRSGEMIFLIHQDS*SAICNRSLLIEFAEDKQIHQLVISTSQLENSVMCF CALKE	TGCTGACAAGCAACTCAAGTTAAACCATCAGTATTGGTGCACGAGAAGGAGGCTGTGACTCTGGACTGCAATTATGACACTAGTGCTGGAAGTTATAGTCTGTTCTGGTACAAGTAGCCCAGGAGTGGGGAGATGATTTTTCTTATTCATCAGGACTCATGATCTGCAATATGCAATAGGTCACTACTCATTGAATTTGCAGAAGACAAGCAAATCCATCAACTTGTCATCTCCACTTCACAACTGGAGAACTCAGTGATGTGTTTTTGTGCACTGAAAGAGGC
27	TRAV14-2	F	Y	Y	Y	MLLSSLLKVVTASLWL	G SGI	AQKITQTQPAMFVQEKEAVTLDCTYDTSDQNYGLFWYKQPSSGEMIFLILQMSYDKQNATEGRYSLNFQKARKSVNLVISASQVGDSATYF CAMRG	GCCCAGAAGATAACTCAAACCCAACCAGCAATGTTCGTGCAGGAAAAGGAGGCTGTGACTCTGGACTGCACATATGACACCAGTGATCAAAATTACGGTCTATTCTGGTACAAGCAACCCAGCAGTGGAGAGATGATTTTTCTTATTCTTCAGATGTCTTATGACAAGCAAAATGCAACAGAAGGACGCTACTCATTGAACTTCCAGAAGGCAAGAAAATCCGTCAACCTTGTCATCTCTGCTTCACAAGTGGGGGACTCAGCAACGTATTTCTGTGCAATGAGAGGGCA
28	TRAV15	P*	Y	N	Y	MDKVEKPLGVLFLIFSWQLC	N/A	LHILEQSPSFLSIQEGMHTILNCTYEERMFSNFYWFWQGLEKDLCL*P*FSQAIWSRETNILKKRLEKRSILVL*ICWSLMMEIQAPTSVL	CTCCATATTTTGGAGCAGAGTCCTTCATTCCTGAGTATCCAGGAGGGAATGCACACCATTCTTAATTGTACTTATGAGGAGAGAATGTTCTCTAATTTCTACTGGTTCTGGCAGGGTCTGGAAAAGGACTTGTGTCTTTGACCTTAATTCAGTCAAGCCATATGGAGCAGGGAGACAAACATTTTAAAGAAGCGCTTGGAAAAGAGAAGTATTTTAGTGCTTTGAATATGCTGGTCTCTCATGATGGAGATTCAGGCACCTACTTCTGTGCTTT
29	TRAV16	F	Y	Y	Y	MKPTLISVLVIIFIL	RTR	AQSVTQPEKLLSVFKGAPVELKCYYSYSGSPNLFWYVQYPKQRLQLLLRHISRESIKGFTADLNKSDTSFHLKKLFAQEEDSATYY CALS	GCCCAGAGTGTGACTCAGCCCGAGAAGCTCCTCTCTGTCTTTAAAGGGGCCCCAGTGGAACTGAAGTGCTACTATTCATATTCTGGGAGTCCTAATCTCTTCTGGTATGTCCAGTACCCCAAACAACGCCTCCAGTTACTCTTGAGACACATCTCTAGAGAGAGCATCAAAGGCTTCACTGCTGACCTTAACAAAAGCGATACATCTTTCCATCTGAAGAAACTATTCGCTCAAGAGGAAGACTCAGCCACGTATTACTGTGCTCTAAGTGG
30	TRAV17	F	Y	Y	Y	METLLGVSLVILWLQLA	RVN	SQQGEEDPQALSIQEGENATMNCSYKTSINNLQWYRQDSGRSLVQLVLIRSNEREKNSGRLRVTLDTSKKSSSLLITASRAADTASYF CATD	AGTCAACAAGGAGAAGAGGATCCTCAGGCCTTGAGCATCCAGGAGGGTGAAAATGCCACCATGAACTGCAGTTACAAAACTAGTATAAACAATTTACAGTGGTATAGACAAGATTCAGGTAGAAGCCTTGTACAGCTAGTTTTAATACGTTCAAATGAAAGAGAGAAAAATAGCGGAAGACTAAGAGTCACTCTTGACACTTCGAAGAAAAGCAGTTCCTTGTTGATCACGGCTTCCCGGGCAGCAGACACTGCTTCTTACTTCTGTGCTACGGATG
31	TRAV18	F	Y	Y	Y	MLFASCSGLVILLII	RRTN	GDSVTQTEGPVTLPERAALTLNCTYQTSYSAFIFWYVQYPNKEPELLLKSSENQETNSRGFQASHVKSDSSFHLEKPSVQLSDSAVYY CVLR	GGAGACTCAGTGACCCAGACAGAAGGTCCAGTTACCCTCCCTGAGAGGGCAGCTCTAACATTAAACTGCACTTATCAGACCAGCTATTCAGCTTTTATATTCTGGTATGTCCAGTATCCAAACAAAGAGCCTGAGCTCCTCCTGAAAAGTTCAGAAAACCAGGAGACGAACAGCAGAGGTTTTCAGGCCAGTCATGTCAAGAGTGACAGTTCCTTCCATCTGGAGAAACCCTCGGTGCAGCTGTCGGACTCTGCCGTGTACTACTGTGTTCTGAGAGA
32	TRAV19	F	Y	Y	Y	MLTASLLRAVITSICV	GSSM	AQKVTQAQTEISVVEKEDVTLDCVYETRDTTYYLFWYKQPPSGELVFLVRQNSFDEQNEINGRYYSNFQKSTSSFNLTITASQVVDSAVYF CALNE	GCTCAGAAGGTAACTCAAGCTCAGACTGAAATTTCTGTGGTGGAGAAGGAGGATGTGACCTTGGACTGTGTGTATGAAACCCGTGATACTACTTATTACTTATTCTGGTACAAGCAACCACCAAGTGGAGAATTGGTTTTCCTTGTTCGTCAGAACTCTTTTGATGAGCAAAATGAAATAAATGGTCGATATTATTCGAACTTCCAGAAATCCACCAGTTCCTTCAACCTCACCATCACAGCCTCACAGGTCGTGGACTCAGCAGTATACTTCTGTGCTCTGAATGAAGC
33	TRAV20	F	Y	Y	Y	MEKMLECAFIVLWLQL	W LSG	EDQVTQSPEALSLQEGESSSLNCSYTVSGLRGLFWYRQDPGKGPEFLFSLYSAGEEKEKERLKATLTKKESFLHITGPKPEDSATYL CAVQ	GAAGACCAGGTGACGCAGAGTCCTGAGGCCCTGAGCCTCCAGGAGGGAGAGAGTAGCAGTCTCAACTGCAGTTACACAGTCAGCGGCTTAAGAGGGCTGTTCTGGTATAGGCAAGATCCTGGGAAAGGCCCTGAATTCCTCTTCAGCCTGTATTCAGCTGGGGAAGAAAAGGAAAAAGAAAGGCTAAAAGCCACATTAACGAAGAAGGAAAGCTTTCTGCACATCACAGGCCCCAAACCTGAAGACTCAGCCACTTATCTCTGTGCTGTGCAAG
34	TRAV21	F	Y	Y	Y	METFLGLLILWLQLQ	W VSS	KQEVTQIPAALSVPEGDNLVLNCSFTDSAIYNLQWFRQDPGKGLTSLLLIQSSQREQTSGRLNASLDKSSGRSTLYITASQPSDSATYL CAVR	AAACAGGAGGTGACACAGATTCCTGCAGCTCTGAGTGTTCCAGAAGGAGACAACTTGGTTCTCAACTGCAGTTTCACTGATAGCGCTATTTACAACCTCCAGTGGTTTAGGCAGGACCCTGGGAAAGGTCTCACATCTCTGTTGTTAATTCAGTCAAGTCAGAGAGAGCAAACAAGTGGAAGACTTAATGCCTCGCTGGATAAATCATCAGGACGTAGTACTTTATACATTACAGCTTCTCAGCCTAGTGACTCAGCCACCTACCTCTGTGCTGTGAGA
35	TRAV22	F	Y	Y	Y	MKRTLGALLGLFSAQVC	CVI	GIQVEQSPPDLILQEGANSTLRCNYSATANNLQWFHQNPWGQLINLFYIPSGTKQNGRLSATTVTKERYSFLHISSSQTTDSGIYF CAVE	GGAATTCAAGTGGAGCAGAGTCCTCCAGACCTGATTCTCCAGGAGGGAGCCAATTCTACGCTGCGGTGCAATTATTCTGCCACTGCGAACAATTTGCAGTGGTTTCACCAAAACCCTTGGGGACAGCTCATCAACCTGTTTTACATCCCCTCAGGGACAAAACAGAATGGAAGATTAAGCGCCACGACTGTCACTAAGGAACGCTACAGCTTTTTGCACATTTCCTCCTCCCAGACCACAGACTCAGGCATTTATTTCTGTGCTGTGGAGT
36	TRAV23	F	Y	Y	Y	MDKILGASFLILWLQLC	W VSGQQKEESD	RQQVKQSPQSLIVQKGGISIINCAYENSAFDYFPWYRQFPGKGPALLIAISSAASEKEEGRFKIFFNKSAKNFSLHIMDSQPGDSATYF CAAS	CGGCAGCAGGTGAAACAAAGTCCTCAATCTTTGATAGTCCAGAAAGGAGGGATTTCAATTATAAACTGTGCTTATGAGAACAGTGCATTTGACTACTTTCCATGGTACCGACAATTCCCTGGGAAAGGCCCTGCATTATTGATAGCCATAAGTTCAGCTGCGAGCGAAAAAGAAGAAGGAAGATTCAAAATCTTCTTCAATAAAAGTGCCAAGAACTTCTCATTGCATATCATGGATTCCCAGCCTGGAGACTCAGCCACCTACTTCTGTGCAGCAAGCA
37	TRAV24-1	F	N	Y	Y	N/A	VSS	ILNVEQGPQSLHVQEGDSTNFTCSFPSSNFYALHWYRWETAKTPEALFVMTLNGDEKKKGRISATLNTKEGYSYLYIKGSQPEDSATYL CAF	ATCCTGAACGTGGAACAAAGTCCCCAGTCACTGCATGTTCAGGAGGGAGACAGCACCAACTTCACCTGCAGCTTCCCTTCCAGCAATTTTTATGCCTTGCACTGGTACAGATGGGAAACTGCAAAAATCCCCAAGGCCTTGTTTGTAATGACTTTAAATGGGGATGAAAAGAAGAAAGGACGAGTAAGTGTCACTCTTAATACCAAGGAGGGTTACAGCTATTTGTACATCAAAGGATCCCAGCCTGAAGACTCAGCCACATACCTCTGTGCCTT
38	TRAV24-2	F	Y	Y	Y	MEKNSLAAPLLILWLHLD	W VSS	ILNVEQSPQSLHVQEGDSTNFTCSFPSSNFYALHWYRWETAKIPKALFVMTLNGDEKKKGRVSVTLNTKEGYSYLYIKGSQPEDSATYL CAF	ATCCTGAACGTGGAACAAAGTCCCCAGTCACTGCATGTTCAGGAGGGAGACAGCACCAACTTCACCTGCAGTTTCCCTTCCAGCAATTTTTATGCCTTGCACTGGTACAGATGGGAAACTGCAAAAATCCCCAAGGCCTTGTTTGTAATGACTTTAAATGGGGATGAAAAGAAGAAAGGACGAATAAGTGTCACTCTTAATACCAAGGAGGGTTACAGCTATTTGTACATCAAAGGATCCCAGCCTGAAGACTCAGCCACATACCTCTGTGCCTTT
39	TRAV25	F	Y	Y	Y	MLLITSVLVLWMQLS	Q VN	GQQIMQIPQYQHVQEGEDFTTYCNSSTTLSNIQWYKQRPGGHPVFLIMLVKSGEVKKQKRLTFQSGEAKKNSSLHITATQTTDVGTYF CAG	GGACAACAAATAATGCAAATTCCTCAGTACCAGCATGTACAAGAAGGAGAGGACTTCACCACGTACTGCAATTCCTCAACTACTTTAAGCAATATACAGTGGTATAAGCAAAGGCCTGGGGGACATCCCGTTTTTTTGATAATGTTAGTGAAGAGTGGAGAAGTGAAGAAGCAGAAAAGACTGACATTTCAGTCTGGAGAAGCAAAAAAGAACAGCTCCCTGCACATCACAGCCACCCAGACTACAGATGTAGGAACCTACTTCTGCGCAGGG
40	TRAV25-1	F	N	N	Y	N/A	N/A	GQQIMQIPQYQHVQEGEDFTTYCNSSTTLNNIQWYKQRPGGHPVFLITLVKSGEVKKQKRLIFQFGEAKKNSSLHITATQTTDVGTYF CAG	GGACAACAAATAATGCAAATTCCTCAGTACCAGCATGTACAAGAAGGAGAGGACTTCACCACGTACTGCAATTCCTCAACTACTTTAAACAATATACAGTGGTATAAGCAAAGGCCTGGGGGACATCCCGTTTTTTTGATAACGTTAGTGAAGAGTGGAGAAGTGAAGAAGCAGAAAAGACTGATATTTCAGTTTGGAGAAGCAAAAAAGAACAGCTCCCTGCACATCACAGCCACCCAGACTACAGATGTAGGAACCTACTTCTGCGCAGGG
41	TRAV26-1	F	Y	Y	Y	MEYSLESLLLLACIF	G TII	DAKTTQPTSMDCAEGRAANLPCNHSTISGSEYIHWYRQIHSQGPQYVIHGLKNNETNAMASLIITEDRKSSTLILPHATLRDTAVYY CIVRV	GATGCTAAGACCACTCAGCCCACCTCCATGGATTGCGCTGAAGGAAGAGCTGCAAACTTGCCTTGTAATCACTCTACCATCAGTGGAAGTGAGTACATACATTGGTATCGACAGATTCACTCCCAGGGGCCACAGTATGTCATTCATGGTCTAAAAAACAATGAGACCAATGCAATGGCCTCTCTGATCATCACAGAAGACAGAAAGTCCAGCACCTTGATTCTGCCCCACGCGACGCTGAGAGACACTGCTGTATACTATTGCATCGTGAGAGTCG
42	TRAV26-2	F	Y	Y	Y	MIYQLLERICIYVFLK	G IRG	DAKTTQPNSMESNEEEPVHLPCNHSTISGTDYIYWYRQRPSQGPEYVIHGLTSNNNRMASLTITEDRKSSTLILHHATLRDAAVYY CILR	GATGCTAAGACCACACAGCCAAATTCAATGGAGAGTAACGAAGAAGAGCCTGTACACTTGCCTTGTAACCACTCCACAATCAGTGGAACTGATTACATATACTGGTATCGACAACGTCCCTCCCAGGGTCCAGAGTATGTGATTCATGGTCTTACAAGTAATAACAACAGAATGGCCTCTCTGACAATCACTGAAGACAGAAAGTCCAGTACTTTGATCCTGCACCATGCTACCTTGAGAGATGCTGCTGTGTACTACTGCATCTTGAGAGA
43	TRAV26-3	F	Y	N	Y	MEYSLESLLLLACIFG	N/A	DAKTTQPTSMDCAEGRAANLPCNHSTISANTISANEYIHWYRQFHSQGPQYVIHGLKNNETNAMASLIITEDRKSSTLILPHATLRDTAVYY CIVRV	GATGCTAAGACCACTCAGCCCACCTCCATGGATTGTGCTGAAGGAAGAGCTGCAAACTTGCCTTGTAATCACTCTACCATCAGTGCAAATACCATCAGTGCAAATGAGTACATACATTGGTATCGACAGTTTCACTCCCAGGGGCCACAGTATGTCATTCATGGTCTAAAAAACAATGAGACCAATGCAATGGCCTCTCTGATCATCACAGAAGACAGAAAGTCCAGCACCTTGATCCTGCCCCACGCGACACTGAGAGACACTGCTGTGTACTATTGCATCGTGAGAGTCG
44	TRAV27	F	Y	Y	Y	MVLKFSVSILWIQLA	W VS	TQQLEQSPRFLSIQEGENFTAYCNSSSVFTSLQWYRQDPGEGPVLLVTLVTRGEMKKQKRLTFQFGDARKDSSLHITATQPGDTGLYL CAG	ACCCAGCAGCTGGAGCAGAGTCCTCGGTTTCTAAGCATCCAAGAGGGAGAAAATTTCACTGCGTACTGCAACTCCTCAAGTGTTTTTACCAGCTTACAATGGTACAGACAGGACCCTGGGGAAGGTCCTGTCCTCTTGGTGACACTAGTTACGCGTGGAGAAATGAAGAAGCAGAAGAGACTAACCTTTCAGTTTGGTGATGCAAGAAAGGACAGCTCCCTCCACATCACTGCGACCCAGCCTGGTGATACAGGCCTCTACCTCTGTGCAGGAG
45	TRAV29	F	Y	Y	Y	MGVLLGASLLILWLQPD	W VNSQQKND	DQQVKQKPPSLSVQEGGISILNCDYTNSMFDYFVWYKKYPAEGPTFLISIRSVKDKNEEGRFTVFLNKSAKHLSLHIGASQPGDSAVYL CAAS	GACCAGCAAGTTAAGCAAAAACCACCATCCCTGAGTGTCCAGGAAGGAGGAATTTCTATTCTGAACTGTGACTATACTAACAGCATGTTTGATTATTTCGTATGGTACAAAAAATACCCTGCTGAAGGTCCTACATTCCTGATATCTATACGTTCCGTTAAGGATAAAAATGAAGAGGGAAGATTCACAGTCTTCTTAAACAAAAGTGCCAAGCACCTCTCTCTGCACATTGGGGCCTCCCAGCCTGGAGACTCTGCAGTGTACCTCTGTGCAGCAAGCG
46	TRAV30	F	Y	Y	Y	METLLKVLSSILLCQLT	W VRS	QQPVQSPQAVILQEGEDAIINCNSSKALYSVLWYRQKHGEAPIFLMILLKGGEQKSHDKIVATFNEKKQQSSLYLMASQLSYSGTYF CGAE	CAACAACCAGTGCAGAGTCCTCAAGCCGTGATCCTCCAAGAAGGGGAAGATGCTATCATCAACTGCAATTCCTCAAAGGCTTTATATTCTGTACTCTGGTACAGGCAGAAGCATGGTGAAGCGCCCATCTTCCTGATGATATTACTGAAAGGTGGAGAACAGAAGAGTCATGACAAAATAGTTGCTACGTTTAATGAAAAAAAGCAGCAAAGCTCCCTGTACCTTATGGCTTCCCAGCTCAGTTACTCCGGAACCTACTTCTGTGGTGCAGAGA
47	TRAV31	P*	N	N	Y	N/A	N/A	KASCTPKR*KKTGNIKLRKWERSIINFIFMKFTRRCQWEDYFPHLSANRCNNQCNTESIFSELPESN*NYSAFHIIV*DNRNMLQSLLAVMMI*	AAAGCCTCATGCACCCCCAAAAGATGAAAAAAGACAGGAAACATAAAGCTAAGGAAGTGGGAAAGATCAATAATAAATTTCATATTCATGAAATTTACCAGAAGATGCCAATGGGAAGATTATTTTCCTCATTTATCAGCAAACAGATGCAATAACCAATGCAACACAGAGTCAATATTCAGTGAGCTTCCAGAAAGCAACTAAAACTATTCAGCTTTTCATATCATCGTCTGAGACAACAGAAATATGTTGCAGAGTCTTCTGGCTGTGATGATGATATGA
48	TRAV32	P*	Y	N	Y	MARRMEKPLGALFKFS*	N/A	KDVIQSYSNLHV*EREMAIVNDSYTDGALNYFCWYKKKTGKALLS*WRFVQMWIENRTEGSQYC*IKMLNMSPCILLPTNQETHSCTQNSSGTC	AAGGATGTGATACAGAGTTATTCAAATCTACATGTCTAGGAGAGAGAAATGGCCATTGTCAATGACAGCTATACAGATGGGGCTTTGAATTATTTCTGTTGGTACAAGAAGAAAACAGGGAAGGCCCTACTCTCCTAATGGAGATTTGTTCAAATGTGGATAGAAAACAGGACAGAAGGCTCACAGTACTGTTGAATAAAAATGCTAAACATGTCTCCCTGCATATTACTGCCAACCAACCAGGAGACTCATTCCTGTACACAGAACTCTTCAGGCACCTGC																																LYRWGFELFLLVQEENREGPTLLMEICSNVDRKQDRRLTVLLNKNAKHVSLHITANQPGDSFLYTELFRHL
49	TRAV33	P*	Y	Y	Y	MLCPGLLWAFVVPFGF	R SSM	AQKVTQVQTTVTMQKGVAVTSDCMYETRWNTYTLYWYKQPPSEEMVFLIHQGYSKSNAKQHCYSVNFEKKKRFINFTITYLKLTQPITSGLSGI	GCTCAGAAAGTAACCCAAGTTCAGACCACAGTAACTATGCAGAAAGGAGTAGCTGTGACCTCGGACTGCATGTATGAAACCAGATGGAATACGTATACTTTATATTGGTACAAGCAACCTCCCAGTGAAGAGATGGTTTTCCTTATTCATCAGGGTTATTCTAAGTCAAATGCAAAGCAGCATTGTTACTCTGTGAACTTTGAGAAAAAGAAAAGATTCATCAACTTCACCATCACTTACTTAAAACTGACTCAGCCAATTACTTCTGGGCTCTCAGGAATCC
50	TRAV34	F	Y	Y	Y	METVLQVLLGILGFQAA	R VT	SQELEQSPQSLIVQEGKNLTINCTSSKTLYGLHWYKQKYGEGLIFLMMLQQGGEEKSHEKITAKLDEKKQQSFLHITASQPSHAGIYL CGGD	AGCCAAGAACTGGAGCAGAGTCCTCAGTCCTTGATCGTCCAAGAGGGAAAGAATCTCACCATAAACTGCACATCATCAAAGACATTATATGGCTTACACTGGTACAAGCAAAAGTATGGTGAAGGTCTTATCTTCTTGATGATGCTACAGCAAGGTGGGGAAGAGAAAAGTCATGAAAAAATAACTGCCAAGTTGGATGAGAAAAAGCAGCAAAGTTTCCTGCATATCACAGCCTCCCAGCCCAGCCATGCAGGCATCTACCTCTGTGGAGGAGACG
51	TRAV35	F	Y	Y	Y	MLLERLLIILWMQLT	W VS	GQQLNQSPQSLSVQEREDVSMNCTSSSTFNTFLWYKQDPGEGPVLLMALFKPGELTSNGRLSAQFGITRKDSFLNISASVPSDVGTYF CAGQ	GGTCAACAGCTGAATCAGAGTCCTCAGTCATTGTCTGTCCAGGAAAGAGAGGATGTCTCCATGAACTGCACTTCTTCAAGCACATTTAACACCTTTCTATGGTACAAGCAGGACCCTGGGGAAGGTCCTGTCCTCTTGATGGCCTTATTTAAGCCTGGTGAATTGACCTCAAATGGGAGACTGTCTGCTCAGTTTGGTATAACCAGAAAGGACAGCTTCCTGAATATCTCAGCGTCCGTGCCTAGTGATGTAGGCACCTACTTCTGTGCCGGGCAA
52	TRAV36	F	Y	Y	Y	MMKCSQALLAIFWLPLS	W VSS	EDKVMQNPLSLVVHEGDTVTLNCSYEVVNFRSLLWYKQEKKAPIFLFTLTSSGIEKKSGRLSSILDKKDLFSILNITATQTRDSAVYL CAVE	GAAGACAAGGTGATGCAAAACCCTCTATCTCTGGTTGTCCACGAGGGAGACACTGTAACTCTCAACTGCAGTTATGAAGTGGTTAACTTTCGAAGCCTACTATGGTACAAGCAGGAAAAGAAAGCTCCCATATTTCTATTTACGCTAACTTCAAGTGGAATTGAAAAGAAGTCAGGAAGACTAAGTAGCATATTAGACAAGAAAGACCTTTTCAGCATCCTGAACATCACAGCCACCCAGACCAGAGACTCGGCTGTCTACCTCTGTGCTGTGGAGG
53	TRAV37-1	ORF	Y	Y	Y	METPLSTLLVLLCVQLT	G SNG	QLPVKQNPPSLKVKESDSVTLNCSYRDSASDFLQWVRQDPEEGLISLIQMLPTVREKSSGRFTTRLKKGDEHFSLHIQDSQLHDSTTSVQQG	CAACTGCCAGTGAAACAGAATCCTCCTTCCCTGAAAGTCAAGGAAAGCGACAGCGTCACACTGAACTGCAGTTACAGAGACAGCGCCTCAGATTTCCTCCAGTGGGTCAGGCAGGATCCTGAGGAAGGCCTCATTTCCCTGATACAAATGCTACCAACTGTGAGAGAGAAGAGCAGTGGAAGATTCACAACCAGGCTTAAAAAAGGAGATGAGCACTTTTCCCTGCACATACAGGATTCCCAGCTCCATGACTCAACCACTTCTGTACAGCAAGGA
54	TRAV38-1	F	Y	Y	Y	MTRVSLLWAVVVSTCL	ESGMA	AQTVTQSQQEMSVQEAETVILSCTYDTSESNYYLFWYKQPPSRQMILIIRQEAYKQQNATENRFSVNFQKAAKSFSLKISDSQLGDAAMYF CAFMK	GCCCAGACAGTCACTCAGTCTCAACAAGAGATGTCTGTGCAGGAGGCAGAGACCGTGATCCTGAGCTGCACATATGACACCAGTGAGAGTAATTATTATTTGTTCTGGTACAAGCAGCCTCCCAGCAGGCAGATGATTCTCATTATTCGCCAAGAAGCTTATAAGCAACAGAATGCAACGGAGAACCGCTTCTCTGTGAACTTCCAGAAAGCAGCCAAATCCTTCAGTCTCAAGATCTCAGACTCACAGCTGGGGGACGCCGCGATGTATTTCTGTGCTTTCATGAAGCA
55	TRAV38-2	F	Y	Y	Y	MACPGFLWALVISTCL	ESGM	AQTVTQSQPEMSVQEAETVTLSCTYDTSDSDYYLFWYKQPPSRQMILIIRQEAYKQQNATENRFSVNFQKATKSFSLKISDSQLGDAAMYF CAYRS	GCCCAGACAGTCACTCAGTCTCAACCAGAGATGTCTGTGCAGGAGGCAGAGACCGTGACCCTGAGCTGCACATACGACACCAGTGACAGTGATTATTATTTGTTCTGGTACAAGCAGCCTCCCAGCAGGCAGATGATTCTCATTATTCGCCAAGAAGCTTATAAGCAACAGAATGCAACAGAGAATCGTTTCTCTGTGAACTTCCAGAAAGCAACCAAATCCTTCAGTCTCAAGATCTCAGACTCACAGCTGGGGGACGCCGCGATGTATTTCTGTGCTTATAGGAGCA
56	TRAV39	F	Y	Y	Y	MKKLLAVILWLQLD	W LSG	ELKVGQNPLFLSTQEGKNYTIYCNYSTASDRLYWYRQDPGKSLESLFVLLSNGAVKQEGRLMASLDTKARLSSLHITAALQDLSATYF CAVD	GAGCTGAAAGTGGGACAAAACCCTCTGTTCCTGAGCACGCAGGAGGGAAAAAACTATACCATCTACTGCAATTATTCAACCGCTTCAGACAGACTGTATTGGTACAGGCAGGATCCTGGGAAAAGTCTGGAATCTCTGTTTGTGTTGCTGTCAAATGGAGCAGTGAAGCAGGAGGGACGATTAATGGCCTCACTTGACACCAAAGCCCGTCTCAGCAGCCTGCATATCACAGCCGCCCTGCAAGACCTCTCTGCCACCTACTTCTGCGCCGTGGACA
57	TRAV40	F	Y	Y	Y	MNFSLDFPILILMF	G ET	GSNSVKQTGQITILEGASVTMNCTYTSAGYPTLFWYVQYPNKPLQLLQRQTMENSKNFGVGNIKDKNSPIVKYSVQVSDSAVYC CLLR	GGCAGCAATTCAGTCAAACAGACAGGCCAAATAACCATCTTGGAGGGAGCATCTGTGACTATGAACTGCACATACACATCCGCGGGGTACCCTACCCTTTTCTGGTATGTCCAATACCCCAACAAACCTCTGCAGCTTCTTCAGAGACAGACGATGGAAAACAGCAAAAACTTTGGAGTCGGAAATATTAAAGACAAAAACTCCCCCATTGTGAAATACTCGGTGCAGGTATCAGACTCAGCCGTGTACTGCTGTCTTCTGAGAGA
58	TRAV41	F	Y	Y	Y	MVKIRQFLLAILWLQLSC	S VSAA	KNEVEQSPQDLTAQEGEFITINCSYSIGINSLHWLQQHPGGGIVSLFMLSSEKKKNGRLIATINIQERHSSLHITASQPRDSAIYI CAVR	AAAAATGAAGTGGAGCAGAGTCCTCAGGACCTGACTGCCCAGGAAGGAGAATTTATCACAATCAACTGTAGTTACTCAATAGGAATAAATTCCTTACACTGGCTGCAACAGCATCCAGGAGGAGGCATTGTTTCTTTGTTTATGCTGAGCTCAGAGAAGAAGAAGAATGGAAGATTAATTGCCACAATAAACATACAGGAAAGGCACAGCTCCCTGCACATCACAGCCTCCCAGCCCAGAGACTCTGCCATCTACATCTGTGCTGTGAGA
59	TRAV46	P*	N	N	Y	MYRLLYIALPFLCKWP	PDGSC	KTEIRQPSNMATMIGTDVKFQCQYNIPDGYYGSVCWHLQRANQRLTHICHPFQGTLESEHR*LSVDRKLFSRIFILKHVQPRDRAIYC CALW	aagactgaaatcagacagccttccaacatggccaccatgattgggacagatgtcaagttccaatgccaatataatattcctgatgggaattatggttctgtgtgctggcatctgcagagagctaaccaaaggcttacccatatctgccatccctttcaaggcaccctggaatcagagcatcgctagttgtctgtggacagaaaattgttctccagaatctttatccttaagcatgtgcagccaagagacagagccatttactgctgtgcactgtggg
60	TRAVA	P*	N	N	Y	MNFSPGPVITILLMF	GSS	GDSGTWVES*WPSQKELSLL*IVPMLPW*TYPFLVMFNILVKVCSSS*KLQRKMRMEATKTLKSHIMKKKKTPFSGRNFELKCQMWLLSAVL*AI	ggagactcagggacctgggtagaaagttagtggccctctcagaaggagctctccctattgtaaattgttcctatgctgccatggtgaacctacccttttctggttatgttcaatatcctggtgaaagtctgcagctcctcttgaaaactgcaaaggaagatgagaatggaagcaacaaagactttgaagtcacatatcatgaagaaaaaaaaaacacctttcagtgggagaaactttgagcttaagtgtcagatgtggctgcttagtgctgtgctgtgagccata
61	TRAVB	P*	N	N	Y	MERRLGALLGLSW	VR	GVKVEQSPSVPSLQERTSSTMSCSFSASVNNVQWFQQNRGLASSICFSWLHR*NTMESFG*KETLRSSVVPYTSQPPN*KTQTPTSLQWR	ggagtgaaggtggagcagagtccttcagttccgagtctccaggagagaactagctctactatgagctgcagtttttctgcctctgtgaacaatgtgcagtggttccaacagaatcgtgggttggcctcatcaatctgtttttcatggcttcatagatgaaacacaatggaaagttttggttaaaaggaaactctaaggagctctgtggtaccctacacatcacagccgcccaactgaaagactcagactcctacttccctgcagtggagg
62	TRAVC	P*	N	N	Y	N/A	N/A	SQKVTQIQAAISMLQKEAVTLDCVYEVKT*LLFTLYRHPPRGRIIFLINQESFNDQNGTKGWYSLNFQKSDSFISCIIIASQLEVPAMYFRPLGE	tcccagaaggtaactcaaatccaggctgcaatttctatgctgcagaaagaggctgtgaccttggattgtgtatatgaagttaaaacttagttattatttactctgtacagacatccaccacgtgggagaattattttccttattaatcaggagtcttttaacgatcagaatggaacaaagggttggtattctctgaacttccagaaatcagacagtttcatcagttgtatcatcatagcttcacagcttgaggttccagcaatgtactttcgtcccctaggtgaaac
	Pseudogene	1
	ORFs	1
	*	Expression not analyzed

### Sheet: missing genes (Macmul)
Final name	status	L1	L2	Exon	L1-part1	L2-part2	V exon	V exon DNA
MacmulTRAV22-2	F	Y	Y	Y	N/A	N/A	GIQVEQSPPDLILQEGANSTLRCNYSATANNLQWFHQNPWGQLINLFYIASGTKQNGRLSATTVTTERYSFLHISSSQTTDSGIYF CAVE	ggaattcaagtggagcagagtcctccagacctgattctccaggagggagccaattctacgctgcggtgcaattattctgccactgcgaacaatttgcagtggtttcaccaaaacccttggggacagctcatcaacctgttttacatagcatcagggacaaaacagaatggaagattaagcgccacgactgtcactacggaacgctacagctttttgcacatttcctcttcccagaccacagactcaggcatttatttctgtgctgtggagt
MacmulTRAV22-3	F	Y	Y	Y	N/A	N/A	GIQVEQSPPDLILQEGANSTLRCNFSATVNNLQWFHQNPWGQLINLFYIPSGTKQNGRLSATTVTKERYSLLHISSSQTTDSGIYF CAVE	ggaatacaagtggagcagagtcctccagacctgattctccaggagggagccaattccacgctgcggtgcaatttttctgccactgtgaacaatttgcagtggtttcaccaaaacccttggggacagctcatcaacctgttttacatcccctcagggacaaaacagaatggaagattaagcgccacgactgtcactaaggaacgctacagcttattgcacatttcctcctcccagaccacagactcaggcatttatttctgtgctgtggagt
MacmulTRAV23-2	F	Y	Y	Y	N/A	N/A	RQQVKQSPQSLIVQKGGISIINCAYENSAFDYFPWYRQFPGKGPALLIAISSAASKKEEGRFKIFFNKSAKNFSLHIMDSQPGDSATYF CAAS	cggcagcaggtgaaacaaagtcctcaatctttgatagtccagaaaggagggatttcaattataaactgtgcttatgagaacagtgcatttgactactttccatggtaccgacaattccctgggaaaggccctgcattattgatagccataagttcagctgcgagcaaaaaagaagaaggaagattcaaaatcttcttcaataaaagtgccaagaacttctcattgcatatcatggattcccagcctggagactcagccacctacttctgtgcagcaagca
MacmulTRAV23-3	F	Y	Y	Y	N/A	N/A	RQQVKQSPQSLIVQKGGISIINCAYENSAFDYFPWYRQFPGKGPALLIAIRSAASKKEEGRFKIFFNKNAKNFSLHIMDSQPGDSATYF CAAS	cggcagcaggtgaaacaaagtcctcaatctttgatagtccagaaaggagggatttcaattataaactgtgcttatgagaacagtgcatttgactactttccatggtaccgacaattccctgggaaaggccctgcattattgatagccatacgttcagctgcgagcaaaaaagaagaaggaagattcaaaatcttcttcaataaaaatgccaagaacttctcattgcatatcatggattcccagcctggagactcagccacctacttctgtgcagcaagca
MacmulTRAV23-4	F	Y	Y	Y	N/A	N/A	RQQVKQSPQSLIVQKGGISIINCAYENSAFDYFPWYRQFPGKGPALLIAISSAASEKEEGRFKIFFNKSAKNFSLHIMDSQPGDSATYF CAAS	cggcagcaggtgaaacaaagtcctcaatctttgatagtccagaaaggagggatttcaattataaactgtgcttatgagaacagtgcatttgactactttccatggtaccgacaattccctgggaaaggccctgcattattgatagccataagttcagctgcgagcgaaaaagaagaaggaagattcaaaatcttcttcaataaaagtgccaagaacttctcattgcatatcatggattcccagcctggagactcagccacctacttctgtgcagcaagca
