## Supplementary material for "Identification and characterization of the T cell receptor (TCR) repertoire of the Cynomolgus macaque (*Macaca Fascicularis*)": Table S2.xlsx

### Sheet: Table S2.  TRAJ
Gene	% similarity to human homolog	Alignment Length	Location on Chromosome	Sequence
TRAJ1	0.93	58	86223320…86223377	TATGAAGGTGTTACCTCCCAGTAGCAA TTT GGC AAA GGA ACCAGAGTTTCCATTTCTC
TRAJ2	0.97	66	86222354…86222419	AATACTGGAGGAACAATTGATAAACTCACA TTT GGG AAA GGA ACCCATGTGTTCATTATATCTG
TRAJ3	0.95	62	86221784…86221845	GGGGTACAGCAGTGCTTCCAAGATCATC TTT GGA TCA GGG ACCAGACTGAGCATCCAGCCAA
TRAJ4	0.97	63	86220817…86220879	TGTTTTCTGGTGGCTACGATAAGCTGATT TTT GGA GGA GGG ACCAGGCTGGCTGTACACCCAG
TRAJ5	1	60	86219262…86219321	tggacacgggcaggagagcacttact ttt ggg agt gga acaagactccaagtgcaaccaa
TRAJ6	0.94	62	86218090…86218151	TGCATCAGGAGGAGGCTACGTACTTACA TTT GGA AGA GGA ACCAGTCTTATTGTTCATCCgt
TRAJ7	0.98	59	86216643…86216701	TGACTATGGGAACAACAGACTCGCT TTT GGG AAG GGG ACCCAAGTGGTGGTCATACCAA
TRAJ8	0.93	60	86215172…86215231	TGAACACAGGCTTTCAGAAACTCGTA TTC GGA ACT GGC ACACAACTTCTGGTCAGTCCAA
TRAJ9	0.95	61	86214579…86214639	GGAAATACTGGAGGCTTCAAAACTGTC TTT GGA GCA GGA ACAAAACTATTTGTTGAAGCAA
TRAJ10	0.98	62	86212627…86212688	ATACTCATGGGAGGAGGAAACAAACTCACC TTT GGG ACA GGC ACTCAGCTAAAAGTGGAACT
TRAJ11	0.95	60	86211630…86211689	TGAATTCAGGATACAGCACACTCACC TTT GGG AAG GGG ACAATGCTTCTAGTCTTTCCAG
TRAJ12	0.93	60	86211068…86211127	GGATGGATAGTGGCTATAAATTGATC TTT GGG AGT GGG ACCAGACTCCTGGTCAGGCCTG
TRAJ13	0.94	63	86210210…86210272	TGAATTCTGGAAGCTACCAGAAAGTTACC TTT GGA AAT GGA ACAAAGCTCCAAGTCATCCcaa
TRAJ14	0.96	52	86209448…86209499	ATTTATAACACATTCATC TCT GGG AGT GGG ACAAGATTATCAGTAAAACCTG
TRAJ15	0.95	60	86208750…86208809	CCAACCAGGCTGGAACTGCATTGATC TTT GGG AAG GGA ACCACCTTATCAGTGAGTTCCA
TRAJ16	0.97	60	86207632…86207691	GGTTTTCAGATGGCCAGAAGCTGCTC TTT GGA AGG GGG ACCATGTTAAAGGTGGATCTTA
TRAJ17	0.94	63	86206262…86206324	TGATCAATGTTGCAAGCAACAAGCTAACT TTT GGA GGA GGA ACTAGGGTGCTAGTTAAACCAA
TRAJ18	0.98	66	86205068…86205133	CCGACAGAGGCTCAACCCTGGGGAAGCTATAC TTT GGA AGA GGA ACTCAGTTGACTGTCTggcctg
TRAJ19	0.92	60	86204681…86204740	GCTATCAAAGATTTTACAAGTTCAGC TTT GGA AAG TCA TCCAAATATAATGTCACTCCAA
TRAJ20	0.98	55	86203757…86203811	TCTAACAACTACAAGCTCAGC TTT GGA GCC GGA ACCACAGTAACTGTAAGAGCAA
TRAJ21	1	55	86203043…86203097	TACAACTTCAACAAATTTTAC TTT GGA TCT GGG ACCAAACTCAATGTAAAACCAA
TRAJ22	0.9	63	86201492...86201554	TTTCTTCTGATTCTGGCTGGCAACTGACC TTT GGA TCT GGG ACACAATTGACCGTTGTACCTG
TRAJ23	0.94	63	86199868...86199930	TGAATTATAACCAGGCAGGAAAGCTTATC TTC GGA CAG GGA ACCGAGTTATCTGTGAAGCCCA
TRAJ24	0.92	63	86199438...86199500	TGACAACTGACAGCTGGGGGAAATTGCAG TTT GGA GCG GGG ACCCAGGTTGTGGTCATACCAG
TRAJ25	0.98	60	86198259...86198318	CAGAAGGACAAAGCTTCTCCTTTATC TTT GGG AAG GGG ACAAGGCTGCTTGTCAAGCCAA
TRAJ26	0.95	60	86197890...86197949	GGGATAACTATGGTCAGAATTTGATC TTC GGT CCC GGA ACCAGATTGTCCGTGCTGCCCT
TRAJ27	0.95	59	86195708...86195766	TAACACCAATGCAGACAAATTAACC TTT GGG GAT GGG ACTACGCTCATTGTGAAGCCAA
TRAJ28	1	66	86195058...86195123	catactctggggctgggagttaccaactcact ttc ggg aag ggg accaaactctcggtcataccaa
TRAJ29	0.95	60	86193699...86193758	GGAATTCAGGAAACAGAGCTCTTGTC TTT GGA AAG GGC ACAAGACTTTCTGTGATTCCAA
TRAJ30	0.98	57	86192612...86192668	TGAACAGAGATGACAAAATCATC TTT GGA AAA GGG ACACGACTTCATATTCTCCCCA
TRAJ31	0.96	55	86190737...86190791	AATAACAATGCCAGAGTCATC TTT GGA GAT GGA ACTCAGCTGGTGGTGAAGCCCA
TRAJ32	0.92	66	86189115...86189180	TGAATTATGGCAGTAGTGGAAACAAGCTCATC TTT GGA ACT GGC ACTCTGCTTGCTGTCCagccaa
TRAJ33	1	57	86188380...86188436	tggatagcaactatcagttaatc tgg ggc gct ggg accaagctaattataaagccag
TRAJ34	0.97	58	86187379...86187436	TCTTATAACGCCAACAAGCTCATC TTT GGG ACT GGG ACCAGATTACAAGTCTTTCCAA
TRAJ35	0.97	59	86186360...86186418	GATAGGCTTTGGGAATGTGTTGCAT TTC GGG TCC GGC ACTCAAGTGATTGTTTTACCAC
TRAJ36	0.95	59	86184818...86184876	TCAAACTGGGGTAAACAACCTCTTC TTT GGG ACT GGA ACAAGACTCACCGTTCTTCCCT
TRAJ37	0.92	62	86183767...86183828	TGCCTCTAGCAACACAGGCAAACTGATC TTT GGA CAA GGG ACAACTTTACAAGTACAACCag
TRAJ38	1	60	86182242...86182301	taatgctggcaacaaccgtaagctgatt tgg gga ttg gga acaagcctggcagtaaatccga
TRAJ39	0.97	63	86181617...86181679	TGAATAATAATGCAGGCAACGTGCTCACA TTT GGA GGG GGA ACAAGGTTAATGGTCAAACccc
TRAJ40	0.95	61	86179693...86179753	ACTACCACAGGAAACTACAAATACATC TTT GGA ACA GGC ACCAGGCTGAATGTTTTAGCAa
TRAJ41	0.97	62	86177662...86177723	GAACTCAAACTCCGGGTATGCACTGAAC TTC GGC AAA GGC ACCTCGCTGTTGGTCACACCcc
TRAJ42	1	66	86176891...86176956	tgaattatggaggaagccaaggaaatctcatc ttt gga aaa ggc actaaactctctgttaaaccaa
TRAJ43	0.98	54	86175911...86175964	ACAATAACAATGACATACGC TTT GGA GCA GGG ACCAGACTGACAGTAAAACCAA
TRAJ44	0.95	61	86174816…86174876	TAAACACCGGCATTGCCAGTAAACTCACC TTT GGG ACT GGA ACAAGACTTCAGGTCACCCT
TRAJ45	0.94	65	86173921...86173985	GTATTCAGGAGGAAGTGCTAACAGACTCACC TTT GGC AAA GGG ACTCATCTAATCGTCCAGCCCT
TRAJ46	0.98	63	86173398...86173460	AGAAGAAAAGCAGCGGAGATAAGCTGACT TTT GGG ACC GGG ACTCGTTTAGCAGTTAGGCCCA
TRAJ47	0.91	53	86172840...86172892	TGGACTATGGAAACAAGCTGATC TTC GGC ACA GGA ACCATTCTGAGAGTCAAG
TRAJ48	0.98	61	86170920...86170980	TCTAACTTTGGAAATGAGAAATTAACC TTT GGG ACT GGA ACAAGACTCACCATTATACCCA
TRAJ49	0.96	56	86169925...86169980	GAACACCGGTAACCAGTTGTAT TTT GGG ACA GGG ACAAGTTTGACAGTCATTCCAA
TRAJ50	0.9	60	86169044...86169103	TGACAACCTCCTACAACAAGCTGATG TTT GGG CGG GGG ACAAGCTTATCAGTCATTCCAA
TRAJ51	0.95	63	86167629...86167691	AGATGCGTGACAGCTATGAGAAGCTGATA TTT GGA AAG GAG ACACGACTAACCGTGAAGTCAA
TRAJ52	0.96	69	86166677...86166745	CTAATGCTGGTGGTGCTGGCTATGGAAAGCTGACA TTT GGA CAA GGG ACCATCTTGACTGTCTATCCAA
TRAJ53	0.97	66	86163460...86163525	AGAATAGTGGAAGTAGCAACTATAAACTGACA TTT GGA AAA GGA ACTCTCTTAACTGTGAATCCAA
TRAJ54	0.95	57	86162722...86162778	TAACTCAGGGAGCCCAGAAGCTGGTA TTT GGC CAA GGA ACCAGGCTGAGCATCAACC
TRAJ55	0.95	57	86162123...86162179	ACAAGTGCTGGTAATGCTCCTG TTG GGG GAA GGG AATGAGCACAAAAATAAATCCAA
TRAJ56	0.95	60	86159940...86159999	ATACTGGAGCCAATAATAAGCTGACA TTT GGA AAA GGA GTAACTCTGAATGTTAGACCAG
TRAJ57	0.97	63	86159275...86159337	TAACTCAGGGCGGATCTGAAAAGCTCGTC TTT GGA AAG GGA ACAAAACTGACAGTAAACCCAT
TRAJ58	0.97	63	86158117...86158179	TTTAACAAACCGGTGGCTCTAGGTTGACC TTT GGG GAA GGA ACACAGCTCACAGTGAATCCTG
TRAJ59	93%%	59	86156979...86157037	GGAATGAAGGAAACAGGAAATTTACA TTT GGA ACG GGA CGCGAGTGAGAGTGAAGCTTA
TRAJ60	0.93	57	86156732...86156788	TGAAGAACACCGAGATGCTCAAC TTT GGG AAG GGG ACTGAGCTAAGTGTGAGCCTGG
TRAJ61	0.98	60	86155739...86155798	GGTACCGGGTTAATAGGAAACTGACA TTT GGA GCC AGC ACTAGAGGAATCATGAAACTCA
