## Supplementary material for "Identification and characterization of the T cell receptor (TCR) repertoire of the Cynomolgus macaque (*Macaca Fascicularis*)": Table S4.xlsx

### Sheet: TRBJ
Gene	Location	Sequence	Status
TRBJ1.1	851368	TGAACACTGAAGCTTTC TTT GGA CAAGGCACCAGACTCACAGTTGTAG	F
TRBJ1.2	851502	CTAACTATGACTACACC TTC GGT TCAGGGACCAAGTTAACTGTTGTAG	F
TRBJ1.3	852123	TTCTGGAAACACCGTGTAT TTT GGA GAGGGAAGTCGGCTCACTGTTGTAG	F
TRBJ1.4	852712	CAACTAATGAAAAACTGTTT TTT GGC AGTGGAACCCAGCTCTCTGTCTTGG	F
TRBJ1.5	852982	TAGCAATCAGCCCCAGTAT TTT GGA GATGGCACTCGACTCTCCGTCCTAG	F
TRBJ1.6	853474	CTCCTATAATTCGCCCCTCCAC TTT GGG AACGGGACCAGGCTCACTGTGACAG	F
TRBJ2.1	860866	CTCCTACAATGAGCAGTTC TTT GGG CCAGGCACACGGCTCACCGTGCTAG	F
TRBJ2.2	861062	CCAACACCGCGCAGCTGTTC TTT GGA GAAGGCTCTAGGCTGACCGTGCTGG	F
TRBJ2.2p	861194	CTGAGAGGCGCTGCTGGGCGTCTGGGCCGAGGACTCCTGGTTCTGG	P
TRBJ2.3	861347	AGCACAGATCCGCAGTAT TTT GGC CCAGGCACCCGGCTGACAGTGCTCG	F
TRBJ2.4	861483	AGCCAAAACACTCAGTAC TTC GGC GCCGGGACCCGGCTCTCAGTGCTGG	F
TRBJ2.5	861602	ACCAAGAGACCCAGTAC TTC GGA CCAGGCACGCGGCTCCTGGTGCTCG	F
TRBJ2.6	861727	CTCTGGGGCCAGCGTCCTGACT TTC GGG GCCGGCAGCCGGCTGACCGTGCTGG	F
TRBJ2.7	861935	CTCCTACGAGCAGTAC TTC GGG CCGGGCACCAGGCTCACAGTCATAG	F

### Sheet: TRBD
TRBD	macfas	TRBD1*01	gggacaggggggc
	macmul	TRBD1*01	gggacaggggggc
	homsap	TRBD1*01	gggacagggggc
	macfas	TRBD2*01	gggactggggggag
	macmul	TRBD2*02	gggactggggggag
	homsap	TRBD2*01	gggactagcggggggg
	homsap	TRBD2*01	gggactagcgggaggg
