## Supplementary material for "Identification and characterization of the T cell receptor (TCR) repertoire of the Cynomolgus macaque (*Macaca Fascicularis*)": Table S5.xlsx

### Sheet: TRGV
Sl.No.	Gene	Functional status	L1	L2	Translated Sequence	Nucleotide Sequence
1	TRGV1	F	MRWALALVLALLSP	SQK	SSNLEGKTKSITGPTGSPAEITCDLPGVSTLYIHWYLHQEGKAPQRLLYYEPYYFTVVLESGISPGKYDTASTRKSWNLRLQNLIENDSGVYY CATWDR	TCTTCCAACTTGGAAGGGAAAACGAAGTCAATCACCGGGCCTACTGGGTCACCTGCTGAAATCACCTGTGATCTTCCTGGAGTCAGTACCTTATACATCCACTGGTACCTACACCAGGAGGGGAAGGCCCCACAGCGTCTTCTGTACTATGAACCCTACTACTTCACGGTTGTGTTGGAATCAGGAATCAGTCCAGGAAAGTATGACACTGCAAGCACAAGGAAGAGCTGGAATTTGAGACTGCAAAATCTAATTGAAAATGATTCTGGGGTCTATTACTGTGCCACCTGGGACAGG
2	TRGV2	F	MWWAPALLLALLSP	ASQK	SSNLEGRTKSVTRPTGSSAEITCDLPEVSSFYIHWYLHQEGKAPQRLLYYDSSNSRVVLESGISPGKYDTYGSTRSNLRLILRNLIENDSGVYY CANWD	TCTTCCAATTTGGAAGGGAGAACAAAGTCAGTCACCAGGCCGACTGGGTCATCTGCTGAAATCACCTGTGATCTTCCTGAAGTCAGTAGCTTCTACATCCACTGGTACCTACACCAGGAGGGGAAGGCCCCACAGCGTCTTCTGTACTATGACTCCTCCAACTCCAGGGTTGTGTTGGAATCAGGAATCAGTCCAGGAAAGTATGATACTTATGGAAGCACAAGGAGCAACTTGAGATTAATACTGCGAAATCTAATTGAAAATGATTCTGGGGTCTATTACTGTGCCAACTGGGAC
3	TRGV3	F	MRWALALLLAFLFP	AAGQK	SSNLEGITKSVTRPTGSSAEITCDFSGDSNFYIHWYLHQEGKVPQRLLYYDVSNSRDVLESGLSPGKYYTHTRTRWSWILILRNLIENDSGVYY CANWDR	TCTTCCAACTTGGAAGGGATAACAAAGTCAGTCACCAGGCCAACTGGGTCATCTGCTGAAATAACTTGTGATTTTTCTGGAGACAGTAACTTTTATATCCACTGGTACCTACACCAGGAGGGGAAGGTCCCACAGCGTCTTCTGTACTATGACGTCTCCAACTCAAGGGATGTGTTGGAATCAGGACTCAGTCCAGGAAAGTATTATACTCATACACGCACAAGGTGGAGTTGGATATTGATACTGCGAAATCTAATTGAAAATGATTCTGGGGTCTATTACTGTGCCAACTGGGACAGG
4	TRGV4	F	MWWAPVLLLALLSP	ASQK	SSNLEGRTKSVTRPTGSSAEITCDLPEVSSFYIHWYLHQVGKAPQRLLYYDTSNSRVVLESGISPGKYDSYGSTRNNLRLRLRNLIENDSGVYY CANW	TCTTCCAATTTGGAAGGGAGAACAAAGTCAGTCACCAGGCCAACTGGGTCATCTGCTGAAATCACCTGTGATCTTCCTGAAGTCAGTAGCTTCTACATCCACTGGTACCTACACCAGGTGGGGAAGGCCCCACAGCGTCTTCTGTACTATGACACCTCCAACTCCAGGGTTGTGTTGGAATCAGGAATCAGTCCAGGAAAGTATGATAGTTATGGAAGCACAAGGAACAACTTGAGATTGAGACTGCGAAATCTAATTGAAAATGATTCTGGGGTCTATTACTGTGCCAACTGGGA
5	TRGV6	P	MRWTLAVLLAFLSP	ASHI	STNLEARRKSGTRGSGSSVVITCDLPVENTFCIHWYQHQEEKAPQHLLCYDPFTPGMCWNQESA*ESMIIMEVQG*VRNLYL*N*MKVTLGSITVPTGT	TCTACTAACTTGGAAGCAAGAAGGAAGTCAGGCACCAGGGGGTCAGGGTCATCTGTTGTTATCACCTGTGATCTTCCTGTAGAAAATACCTTCTGCATCCACTGGTACCAACACCAGGAGGAGAAGGCCCCACAGCATCTTCTGTGCTATGACCCCTTCACTCCAGGGATGTGTTGGAATCAGGAGTCAGCCTAGGAAAGCATGATAATTATGGAAGTACAAGGATAAGTCAGAAATTTATACCTCTAAAACTAAATGAAAGTGACTCTGGGGTCTATTACTGTGCCAACTGGGACAGG
6	TRGV9	F	MLSLLHASTLAVLGA	CVYG	AGHLEQPQISSTKMLSKTARLECVVSGVTISETSIYWYRERPGEVIQFLVCIFYDGTVKKESSIPSGKFEVDRIPKTSTSTLTIHNVEKQDIATYY CALWEV	GCAGGTCACCTAGAGCAACCTCAAATTTCCAGTACTAAAATGCTGTCAAAAACAGCCCGCCTGGAATGTGTGGTGTCTGGAGTAACAATTTCTGAAACATCTATATATTGGTATCGAGAAAGACCTGGTGAAGTCATACAGTTCCTGGTGTGCATTTTTTATGACGGCACTGTCAAAAAGGAATCCAGCATTCCATCGGGCAAATTTGAGGTGGATAGGATACCCAAAACGTCTACATCCACCCTCACCATTCACAATGTAGAGAAACAGGACATAGCTACCTACTATTGTGCCTTGTGGGAGGTG
7	TRGV10	F	MSLLEAFAFSSFW	GLG	LSKVEQFQLSISTEVKKSIDISCKIRSTNFENDVIHWYRQKPNQALEHLIYIISTKSAAHGSMGKRSNKVEARKNSQTLTSILTIKSIEKEDMAIYYC	TTATCGAAAGTGGAGCAGTTCCAGCTATCCATTTCCACGGAAGTCAAGAAAAGTATTGACATATCTTGCAAGATAAGGAGCACAAACTTTGAAAACGATGTCATTCACTGGTACCGGCAGAAACCGAATCAGGCTTTGGAGCATCTGATCTATATTATCTCAACAAAATCCGCAGCTCATGGCAGCATGGGTAAGAGGAGCAACAAAGTGGAAGCGAGAAAGAATTCTCAAACTCTCACTTCAATCCTTACCATCAAGTCCATAGAGAAAGAAGACATGGCCATTTACTACTGTGC
8	TRGV11	P	MPLVVAIIFFSLW	IG	LGHLKQPEIYISRPTNKSAHIS*KASIQGFSSKIIHSYWQKPNQSLEYLLHVFLAISAQDGSGGKTKTKFLKTKKLEVSKNVHTSASTLKINFLEKDEVVYHCACWIR	CTTGGGCATTTGAAGCAACCTGAAATATATATTTCCAGACCAACAAATAAGAGTGCCCACATATCTTGAAAGGCATCCATCCAAGGCTTTAGCAGTAAAATCATACACTCGTACTGGCAGAAACCAAACCAAAGCTTAGAATATTTATTACATGTCTTCTTGGCAATCTCTGCTCAAGATGGCTCAGGTGGGAAGACTAAGACTAAGTTTCTTAAGACTAAGAAACTTGAGGTAAGTAAAAATGTTCACACTTCCGCTTCCACTTTGAAAATAAATTTCTTAGAGAAAGATGAGGTGGTATACCACTGTGCCTGCTGGATTAGGC
9	TRGVA	P	AGPPCLPLVILFP	GWW	LIRPKQLAHVLGR*GNSVILQCLVCTRISYIHWYRQQKGQVPEGLHQLAMSTLDVQWDSILKVDKITAKDGSSCTLAALKLETGIEGMNYCTAWDL	CTCATCAGGCCGAAGCAGCTGGCCCATGTCCTGGGGCGCTAGGGAAACTCGGTCATCCTGCAGTGCTTGGTCTGCACCAGGATCAGCTACATCCACTGGTACCGGCAGCAGAAGGGCCAGGTCCCTGAGGGGCTCCACCAGCTGGCCATGTCCACGTTGGATGTGCAGTGGGATTCCATCTTGAAAGTAGATAAAATCACAGCCAAGGATGGCAGCAGCTGTACCCTGGCAGCGCTGAAGCTGGAGACAGGCATCGAGGGCATGAACTACTGCACTGCCTGGGACCTG
10	TRGVB	P	SDLPSLVSQSTV	KL	FKAIKNVNCIFVNRATDKSV*VSCVVSTEDYVNIVIHWYQQKLILNYEPSDIYHFNRKSQFRFG*VRKTTNLR*EQIFKCLLKSLL*TS*KRKRRPYILHCLG	TTTAAAGCAATAAAAAATGTCAACTGCATTTTTGTCAACAGAGCAACAGATAAAAGTGTCTAGGTATCTTGTGTGGTGTCCACTGAAGACTATGTAAATATAGTTATACACTGGTACCAGCAGAAACTGATTCTAAACTATGAACCATCTGACATATATCACTTCAATAGAAAGTCCCAGTTCAGGTTTGGTTAGGTGAGAAAAACAACAAACTTGAGGTAAGAACAAATTTTCAAATGCCTACTTAAGTCTTTACTTTAAACGTCATAGAAAAGGAAGCGGAGGCCATATATACTGCACTGCTTAGGACC
11	TRGVC	F	N/A	N/A	DNLITQLVTSVTKKKGNTAFLECQIKSSTFKKNVCIHWYHQKPDQPLKRILYISSNENVVHEQGVSEERYEARKWQSDLSSSLRIHRVAEEDAGIYY CACWD	GACAATCTCATAACACAACTTGTAACATCCGTCACCAAGAAAAAAGGAAATACAGCATTTCTTGAATGCCAGATAAAATCCAGTACCTTCAAGAAGAATGTATGTATACACTGGTACCACCAGAAGCCAGACCAGCCCCTAAAGCGAATTCTGTATATCTCCTCAAATGAAAATGTAGTCCATGAACAAGGTGTTAGTGAGGAAAGATATGAAGCAAGAAAATGGCAAAGTGACTTGTCCTCCAGCCTGAGAATACACCGAGTTGCCGAGGAGGACGCAGGGATATATTACTGTGCCTGTTGGGATA
12	TRGVD	F	N/A	N/A	KMRISQDQLSSTRRQDRTVHIRCKLSGVLLEKTVVHWYQQKEGKPLRRILYGSAKSYKQDRPNPRLEADDKHDGIFYLIINNVAKLDEATYY CACWD	AAAATGAGAATATCTCAGGATCAACTCTCCTCCACACGCAGACAAGACAGAACAGTGCACATAAGGTGCAAGCTATCTGGGGTTCTTCTCGAGAAGACCGTTGTGCACTGGTATCAACAAAAAGAAGGGAAGCCCCTGAGACGAATCCTTTATGGCTCAGCCAAAAGTTACAAGCAAGACAGGCCCAATCCCCGCTTGGAGGCAGATGATAAACATGATGGTATTTTTTACCTGATCATTAACAATGTTGCCAAGTTGGATGAAGCCACTTACTACTGTGCCTGCTGGGATCT

### Sheet: TRGJ
Sl.No.	Gene	Functional status	Translated Sequence	Nucleotide Sequence
1	TRJ2-1	ORF	STWWIKKFAEGTRLIVTSP	ATAGCACTTGGTGGATCAAGAAATTTGCTGAAGGGACTAGGCTCATAGTAACTTCGCCTG
2	TRJ2-2	P	GQQFGKKIKVFGP*TKLIIT	GTGGGCAACAGTTTGGCAAAAAAATCAAGGTGTTTGGCCCCTGAACAAAGCTCATCATTACAG
3	TRJ2-3	F	NYYKKLFGSGTTLVVT	GAATTATTATAAGAAACTCTTTGGCAGTGGAACAACACTTGTTGTCACAG

### Sheet: TRGC
Sl.No.	Gene	Functional status	Translated Sequence	Nucleotide Sequence
1	TRGC1 EX-1	F	DKHLDADVSPKPTIFLPSIAETNLHKAGTYLCLLEKFFPDVIEIHWQEKNSNKVLKSQEGNTMKTNNTYMKFSWLTVPEKSLDKEHRCIVRHENNRNGVDQEIIFPPIKT	GATAAACACCTTGATGCAGATGTTTCACCCAAGCCCACTATTTTTCTTCCTTCCATTGCTGAAACAAACCTCCATAAGGCTGGAACATACCTTTGTCTTCTTGAGAAATTTTTCCCAGATGTTATTGAGATACATTGGCAAGAAAAGAACAGCAACAAGGTTCTGAAATCCCAAGAGGGGAACACCATGAAGACTAACAACACATACATGAAATTTAGCTGGTTAACGGTGCCAGAAAAGTCACTGGATAAAGAGCACAGATGTATCGTCAGACACGAGAATAATAGAAATGGAGTTGATCAAGAAATTATCTTTCCTCCAATAAAGACAG
2	TRGC1 EX-2	F	DVTTVDPKDSFSKDAN	GATGTCACCACAGTGGATCCCAAAGACAGTTTTTCAAAAGACGCAAAT
3	TRGC1 EX-3	F	DALLLQLTNTSAYYMYLLLLLKSEVYFAIIAVCLLRRTAVCCNGERS	GATGCACTACTGCTGCAGCTCACAAACACCTCTGCATATTACATGTACCTCCTCCTGCTCCTCAAGAGTGAGGTCTATTTTGCCATCATCGCCGTCTGTCTGCTTAGAAGAACGGCTGTCTGCTGCAATGGAGAGAGATCG
4	TRGC2 EX-1	F	DVTTVDPKDSFSKDAN	GATGTCACCACAGTGGATCCCAAAGACAGTTTTTCAAAAGACGCAAAT
5	TRGC2 EX-2	F	DDTTVDPKDNYSEDAN	GATGACACCACAGTGGATCCCAAAGACAATTATTCAGAAGATGCAAAT
