## Supplementary material for "Identification and characterization of the T cell receptor (TCR) repertoire of the Cynomolgus macaque (*Macaca Fascicularis*)": Table S6 TRD.xlsx

### Sheet: TRDV
Sl.No.	Gene	Functional status	L1	L2	Translated Sequence	Nucleotide Sequence	Nucleotide Sequence
1	TRDV1	F	MLFSSLLCIFVAFSYSG	FSV	AQKVTQAQSSVSMPVGKAVTLNCQYETSSWSYDLFWYKQLPGKEMIFLIRQGSSEQNARNGRYSVNFKKEASSIALTISALQLEDSATYF CALRE	GCCCAGAAGGTTACTCAAGCCCAGTCATCAGTATCCATGCCAGTAGGGAAAGCAGTCACCCTGAACTGCCAGTATGAAACAAGTTCGTGGTCATATGACCTTTTTTGGTACAAGCAACTTCCCGGCAAAGAGATGATTTTCCTTATTCGCCAGGGTTCTTCTGAACAGAATGCAAGAAATGGTCGCTATTCTGTCAACTTCAAGAAAGAAGCTAGCTCCATCGCCTTAACCATTTCAGCCTTACAGCTAGAAGACTCAGCAACATACTTCTGTGCTCTCCGGGAACT
2	TRDV2	F	N/A	N/A	ELVPEHQTVIVSVGDPATLKCSMKGEAISNYYINWYRKTQGNTMTFIYREKGIYGPGFKDNFQGDIDTEENQAVLKILAPSERDEGSYY CASD	TTGAGTTGGTGCCTGAACACCAAACAGTGATTGTGTCAGTGGGGGACCCTGCCACCCTCAAGTGCTCCATGAAAGGAGAAGCAATCAGTAACTACTATATCAACTGGTACAGGAAGACCCAAGGTAACACAATGACTTTCATATACCGAGAAAAGGGCATCTATGGCCCTGGTTTCAAGGACAATTTCCAAGGTGACATTGATACTGAAGAGAACCAGGCTGTACTTAAGATCCTTGCACCATCAGAGAGAGATGAAGGGTCTTACTACTGTGCCAGTGACA
3	TRDV3	F	MILTVGFSFLFF	RGML	CDKVTQSSPDQMVASGSEVVLLCTYDSTYSDPGLFWYRIRPDYNFQFVFYGDKSRSHGSYFAKGRFSVKHLLTQKAFHLVISPVSTEDSATYY CAM	TGTGACAAAGTAACTCAGAGTTCCCCGGACCAGATGGTGGCGAGTGGCAGTGAGGTGGTACTGCTCTGCACTTACGACAGTACATATTCAGATCCAGGTTTATTCTGGTACCGCATAAGGCCAGATTATAATTTTCAGTTTGTCTTCTATGGGGATAAAAGCAGATCTCACGGTTCATATTTTGCTAAAGGACGGTTTTCTGTGAAGCACCTTCTGACCCAGAAAGCCTTTCACTTGGTAATCTCTCCAGTGAGTACTGAAGACAGTGCCACTTACTACTGTGCC
4	TRDV4	F	MPKTCLLFFLTIFC	GVSL	DIILKPDTKALTVLIGEAATFRCSVTGGDLKNYQISWYKKSEDNSLILISKLSNNSNDNLGNNFKVKIDTLKSQFMLDIQKATTQDVGTYY CASDI	GATATAATTTTGAAACCGGATACCAAAGCACTGACTGTCCTCATTGGGGAGGCTGCTACCTTCCGTTGCAGTGTAACAGGAGGCGACCTGAAGAACTATCAAATAAGCTGGTATAAGAAGAGTGAAGATAACTCTCTGATTTTGATCTCCAAACTAAGCAACAATTCTAATGACAATTTAGGGAATAATTTCAAGGTGAAAATCGATACTTTAAAAAGTCAATTTATGCTTGACATTCAAAAAGCAACAACACAAGATGTTGGGACTTACTACTGTGCGTCTGATATC

### Sheet: TRDJ
Sl.No.	Gene	Translated Sequence	Nucleotide Sequence
1	TRDJ1	TDKLIFGKGTRVTVEP	ACACTGATAAACTCATCTTTGGAAAAGGAACCCGTGTGACTGTGGAACCAA
2	TRDJ2	LSQHNSSLERELNSSWNQ	CTTTCACAGCACAACTCTTCTTTGGAAAGGGAACTCAACTCATCGTGGAACCAG
3	TRDJ3	LLGHPTDVFWNWHQTLRGA	CTCCTGGGACACCCGACAGATGTTTTTTGGAACTGGCACCAAACTCTTCGTGGAGCCCC
4	TRDJ4	QTTDLWQRNLSGGR	CCAGACCACTGATCTTTGGCAAAGGAACCTATCTGGAGGTAGAA

### Sheet: TRDD
Sl.No.	Gene	Translated Sequence	Nucleotide Sequence
1	TRDD1	FSHSKFPKVEIVVQKNRNIFTLLTL	ATTTTCTCACAGTAAATTCCCCAAAGTGGAAATAGTTGTTCAAAAGAATAGAAATATTTTTACTCTTTTGACATTAAC
2	TRDD2	GFYTDVFHCAFVPQRLECIKPLFKN	GGTTTTTATACTGATGTGTTTCACTGTGCCTTCGTACCACAGAGGTTGGAGTGCATTAAGCCTTTGTTCAAAAACA
3	TRDD3	VFVKLCSTVTGGIRTVLQNLQRPVQK	AGTTTTTGTAAAGCTCTGTAGCACTGTGACTGGGGGTATACGCACAGTGCTACAAAACCTACAGAGACCTGTACAAAAACT

### Sheet: TRDC
Sl.No.	Gene	Functional status	Translated Sequence	Nucleotide Sequence
1	TRDC EX1		RQPHTKPSVFVMKNGTNVACLVKDFYPKDIRINLESSKKITEFDPAIVVSPSGKYNAVKLGQYADSNSVTCSVQHNKEVVYSTDFEVKTNST	AAAGACAACCTCATACCAAACCATCCGTTTTCGTCATGAAAAATGGAACAAATGTTGCTTGTCTGGTGAAGGACTTCTACCCCAAGGATATAAGAATAAATCTCGAGTCATCCAAGAAGATAACAGAGTTTGATCCTGCTATTGTCGTCTCTCCCAGTGGGAAGTACAATGCTGTCAAGCTTGGTCAATATGCAGATTCAAATTCAGTGACATGTTCAGTTCAACACAACAAGGAAGTTGTGTACTCCACTGACTTTGAAGTGAAGACAAATTCTACAGG
2	TRDC EX2		DHLKPTETENTKQPSKSCHEPK	GATCACCTAAAACCAACGGAAACTGAAAACACAAAGCAACCTTCAAAGAGCTGCCATGAACCCAAA
3	TRDC EX3		SCREGEHDVSHSAGTTNAVCKECCHQFSLDCQVTFLV	GTTCATGCCGAGAAGGTGAACATGATGTCTCTCACAGTGCTGGGACTACGAATGCTGTTTGCAAAGAGTGTTGCCATCAATTTTCTCTTGACTGCCAAGTTACTTTTCTTGTAA
